# Invasive freshwater snails form novel microbial relationships

**DOI:** 10.1101/2020.04.29.069013

**Authors:** L. Bankers, D. Dahan, M. Neiman, C. Adrian-Tucci, C. Frost, G.D.D. Hurst, K.C. King

**Affiliations:** University of Iowa, Department of Biology, Iowa City, IA, USA; Stanford University, School of Medicine, Stanford, CA, USA; University of Liverpool, Institute of Integrative Biology, Liverpool, UK; University of Oxford, Department of Zoology, Oxford, UK

**Author notes:** **Corresponding author:** Laura Bankers. LB and DD contributed equally to this work and should be considered joint first authors. University of Colorado Anschutz Medical Campus, Aurora, CO, USA. 1150 4^th^ St. SW Apt. 607 Washington DC, USA.

**Keywords:** *Potamopyrgus antipodarum*, invasion, microbiome, coevolution, symbiosis, infection

## Abstract

Resident microbes (microbiota) can shape host organismal function and adaptation in the face of environmental change. Invasion of new habitats exposes hosts to novel selection pressures, but little is known about the impact of invasion on microbiota and the host-microbiome relationship after this transition (e.g., how rapidly symbioses are formed, whether microbes influence invasion success). We used high-throughput 16S rRNA sequencing of New Zealand (native) and European (invasive) populations of the freshwater snail *Potamopyrgus antipodarum* and found that while invaders do carry over some core microbial taxa from New Zealand, most of their microbial community is distinct. This finding highlights that invasions can result in the formation of novel symbioses. We further show that the native microbiome is composed of fewer core microbes than the microbiome of invasive snails, suggesting that the microbiota is streamlined to essential members. Together, our findings demonstrate that microbiota comparisons across native and invasive populations can reveal the impact of a long coevolutionary history and specialization of microbes in the native host range, as well as new associations occurring after invasion. We lay essential groundwork for understanding how microbial relationships affect invasion success and how microbes may be utilized in the control of invasive hosts.
