## Supplementary material for "Invasive freshwater snails form novel microbial relationships": Table S1

### Sheet: Table_S1
Table S1. Complete list of differential taxa.
	featureid	Intercept	country_b.T.NZ.	Kingdom	Phylum	Class	Order	Family	Genus
1	sq35	0.184379	-0.446148	k__Bacteria	NA	NA	NA	NA	NA
2	sq210	-0.177569	-0.754096	k__Bacteria	p__Bacteroidetes	c__[Saprospirae]	o__[Saprospirales]	f__Chitinophagaceae	g__
3	sq134	0.57732	-1.13783	k__Bacteria	NA	NA	NA	NA	NA
4	sq187	-0.929679	-0.458718	k__Bacteria	p__Bacteroidetes	c__Cytophagia	o__Cytophagales	f__Cytophagaceae	NA
5	sq104	0.84341	-1.29367	k__Bacteria	NA	NA	NA	NA	NA
6	sq482	1.01882	1.75008	k__Bacteria	NA	NA	NA	NA	NA
7	sq172	-0.609889	-0.581132	k__Bacteria	NA	NA	NA	NA	NA
8	sq93	0.589873	-1.14644	k__Bacteria	NA	NA	NA	NA	NA
9	sq202	0.0438174	-0.858173	k__Bacteria	p__Proteobacteria	c__Alphaproteobacteria	o__Rhizobiales	f__Hyphomicrobiaceae	g__Hyphomicrobium
10	sq119	-0.0323962	-0.822183	k__Bacteria	p__Proteobacteria	c__Deltaproteobacteria	o__Bdellovibrionales	f__Bacteriovoracaceae	g__Peredibacter
11	sq653	-1.36045	-0.328768	k__Bacteria	p__Actinobacteria	c__Acidimicrobiia	o__Acidimicrobiales	f__JdFBGBact	g__
12	sq98	0.886685	0.706861	k__Bacteria	NA	NA	NA	NA	NA
13	sq252	-0.792253	-0.513401	k__Bacteria	p__Bacteroidetes	c__Cytophagia	o__Cytophagales	f__Cytophagaceae	g__Leadbetterella
14	sq1718	-0.721608	3.14835	k__Bacteria	NA	NA	NA	NA	NA
15	sq21559	-1.11088	-0.403192	k__Bacteria	NA	NA	NA	NA	NA
16	sq4284	0.128105	1.80554	k__Bacteria	NA	NA	NA	NA	NA
17	sq1274	-0.648469	-0.563674	k__Bacteria	NA	NA	NA	NA	NA
18	sq47118	-1.61964	-0.247925	k__Bacteria	NA	NA	NA	NA	NA
19	sq1122	-0.809523	2.66374	k__Bacteria	NA	NA	NA	NA	NA
20	sq8	1.54291	-1.71334	k__Bacteria	p__Bacteroidetes	c__Flavobacteriia	o__Flavobacteriales	f__Flavobacteriaceae	g__Flavobacterium
21	sq9889	-0.336178	0.926157	k__Bacteria	NA	NA	NA	NA	NA
22	sq1541	-1.80531	-0.213533	k__Bacteria	NA	NA	NA	NA	NA
23	sq22	0.807073	2.1104	k__Bacteria	NA	NA	NA	NA	NA
24	sq7	1.73452	1.32889	k__Bacteria	NA	NA	NA	NA	NA
25	sq29	1.50152	-1.68605	k__Bacteria	NA	NA	NA	NA	NA
26	sq56	0.800946	-1.25524	k__Bacteria	NA	NA	NA	NA	NA
27	sq105	0.481633	-1.07838	k__Bacteria	NA	NA	NA	NA	NA
28	sq214	0.328194	-1.01186	k__Bacteria	NA	NA	NA	NA	NA
29	sq741	0.829135	1.5066	k__Bacteria	NA	NA	NA	NA	NA
30	sq82	-0.954125	-0.451117	k__Bacteria	p__Bacteroidetes	c__[Saprospirae]	o__[Saprospirales]	f__Chitinophagaceae	g__
31	sq642	-1.71545	-0.235368	k__Bacteria	NA	NA	NA	NA	NA
32	sq1233	0.321022	2.07395	k__Bacteria	NA	NA	NA	NA	NA
33	sq88	-0.942045	-0.449742	k__Bacteria	p__Bacteroidetes	c__[Saprospirae]	o__[Saprospirales]	f__Chitinophagaceae	g__
34	sq128	0.220684	-0.951316	k__Bacteria	p__Bacteroidetes	c__Flavobacteriia	o__Flavobacteriales	f__Flavobacteriaceae	g__Flavobacterium
35	sq168	-0.812187	-0.497574	k__Bacteria	p__Bacteroidetes	c__Flavobacteriia	o__Flavobacteriales	f__Cryomorphaceae	g__Fluviicola
36	sq108	0.21212	-0.934265	k__Bacteria	NA	NA	NA	NA	NA
37	sq18224	-0.684444	-0.556273	k__Bacteria	NA	NA	NA	NA	NA
38	sq44537	-1.11088	-0.400351	k__Bacteria	NA	NA	NA	NA	NA
39	sq2401	-0.41419	-0.658591	k__Bacteria	NA	NA	NA	NA	NA
40	sq182	1.48016	1.97089	k__Bacteria	NA	NA	NA	NA	NA
41	sq15	1.45054	-0.371357	k__Bacteria	NA	NA	NA	NA	NA
42	sq11	0.33984	0.495974	k__Bacteria	p__Bacteroidetes	c__Flavobacteriia	o__Flavobacteriales	f__[Weeksellaceae]	NA
43	sq4061	-0.724838	1.83135	k__Bacteria	p__Proteobacteria	NA	NA	NA	NA
44	sq118	-0.480021	-0.630426	k__Bacteria	p__Bacteroidetes	c__Flavobacteriia	o__Flavobacteriales	f__[Weeksellaceae]	g__Chryseobacterium
45	sq38965	-1.80849	-0.2156	k__Bacteria	NA	NA	NA	NA	NA
46	sq44541	-1.54316	-0.273606	k__Bacteria	NA	NA	NA	NA	NA
47	sq216	-0.908032	-0.464549	k__Bacteria	p__Proteobacteria	c__Betaproteobacteria	o__Burkholderiales	f__Comamonadaceae	NA
48	sq232	-0.116612	1.69044	k__Bacteria	NA	NA	NA	NA	NA
49	sq160	-1.28171	-0.344986	k__Bacteria	p__Proteobacteria	c__Gammaproteobacteria	NA	NA	NA
50	sq107	0.669938	-1.18997	k__Bacteria	NA	NA	NA	NA	NA
51	sq592	-0.263035	2.38823	k__Bacteria	NA	NA	NA	NA	NA
52	sq169	-0.531942	-0.613037	k__Bacteria	p__Bacteroidetes	c__Cytophagia	o__Cytophagales	f__Cytophagaceae	g__
53	sq179	-0.291816	1.6014	k__Bacteria	NA	NA	NA	NA	NA
54	sq147	0.186158	-0.93642	k__Bacteria	NA	NA	NA	NA	NA
55	sq51115	-1.58542	-0.264731	k__Bacteria	NA	NA	NA	NA	NA
56	sq101	0.325517	-1.0066	k__Bacteria	NA	NA	NA	NA	NA
57	sq3261	-1.64017	3.09914	k__Bacteria	NA	NA	NA	NA	NA
58	sq180	0.439855	1.20681	k__Bacteria	p__Proteobacteria	NA	NA	NA	NA
59	sq34	1.26475	-1.53649	k__Bacteria	NA	NA	NA	NA	NA
60	sq41	1.09714	-1.43537	k__Bacteria	NA	NA	NA	NA	NA
61	sq42	0.977855	-1.36343	k__Bacteria	p__Bacteroidetes	NA	NA	NA	NA
62	sq54	1.1207	-1.44867	k__Bacteria	p__Bacteroidetes	c__Sphingobacteriia	o__Sphingobacteriales	f__	g__
63	sq80	1.00159	-1.375	k__Bacteria	p__Bacteroidetes	c__Sphingobacteriia	o__Sphingobacteriales	f__	g__
64	sq31099	-1.15454	-0.384451	k__Bacteria	p__Proteobacteria	NA	NA	NA	NA
65	sq6469	-1.74194	-0.229427	k__Bacteria	NA	NA	NA	NA	NA
66	sq23162	-1.36472	-0.323992	k__Bacteria	NA	NA	NA	NA	NA
67	sq2962	-1.25983	2.46108	k__Bacteria	NA	NA	NA	NA	NA
68	sq417	-0.650605	2.10673	k__Bacteria	NA	NA	NA	NA	NA
69	sq205	-0.862345	-0.483474	k__Bacteria	p__Proteobacteria	c__Alphaproteobacteria	o__Sphingomonadales	f__	g__
70	sq29466	-1.25785	-0.354169	k__Bacteria	p__Proteobacteria	NA	NA	NA	NA
71	sq175	-0.578296	-0.591146	k__Bacteria	NA	NA	NA	NA	NA
72	sq291	0.941239	1.81018	k__Bacteria	NA	NA	NA	NA	NA
73	sq136	-0.0177516	-0.826074	k__Bacteria	p__Proteobacteria	c__Alphaproteobacteria	o__Sphingomonadales	f__	g__
74	sq4	0.804723	-1.26739	k__Bacteria	p__Tenericutes	c__Mollicutes	o__Mycoplasmatales	f__Mycoplasmataceae	g__Mycoplasma
75	sq3501	-1.11817	-0.399213	k__Bacteria	p__Proteobacteria	NA	NA	NA	NA
76	sq87	1.12505	-1.45839	k__Bacteria	NA	NA	NA	NA	NA
77	sq19	1.42727	1.23251	k__Bacteria	NA	NA	NA	NA	NA
78	sq199	-0.152068	0.918767	k__Bacteria	NA	NA	NA	NA	NA
79	sq48	1.24699	-1.52625	k__Bacteria	NA	NA	NA	NA	NA
80	sq47405	-0.921575	-0.464289	k__Bacteria	NA	NA	NA	NA	NA
81	sq43396	-1.72488	-0.230304	k__Bacteria	p__Proteobacteria	c__Alphaproteobacteria	o__Rhizobiales	f__Hyphomicrobiaceae	g__Hyphomicrobium
82	sq53	0.805305	-1.2598	k__Bacteria	p__Proteobacteria	c__Alphaproteobacteria	o__Rhizobiales	f__Brucellaceae	g__Pseudochrobactrum
83	sq94	1.18367	1.76851	k__Bacteria	NA	NA	NA	NA	NA
84	sq191	-0.804521	-0.50585	k__Bacteria	NA	NA	NA	NA	NA
85	sq206	-0.331762	-0.691234	k__Bacteria	p__Proteobacteria	NA	NA	NA	NA
86	sq102	0.702144	-1.20237	k__Bacteria	NA	NA	NA	NA	NA
87	sq562	-0.1807	-0.766384	k__Bacteria	NA	NA	NA	NA	NA
88	sq276	-0.223494	-0.742227	k__Bacteria	p__Proteobacteria	NA	NA	NA	NA
89	sq251	-0.590951	1.89709	k__Bacteria	NA	NA	NA	NA	NA
90	sq153	0.344846	-1.02079	k__Bacteria	p__Proteobacteria	NA	NA	NA	NA
91	sq46	1.1566	-1.4765	k__Bacteria	NA	NA	NA	NA	NA
92	sq100	0.993048	0.939727	k__Bacteria	NA	NA	NA	NA	NA
93	sq36	1.26262	-1.5404	k__Bacteria	p__Proteobacteria	NA	NA	NA	NA
94	sq146	0.780465	0.791587	k__Bacteria	NA	NA	NA	NA	NA
95	sq39	0.788071	-1.2549	k__Bacteria	NA	NA	NA	NA	NA
96	sq122	0.286749	-0.979712	k__Bacteria	NA	NA	NA	NA	NA
97	sq306	-0.116633	-0.77871	k__Bacteria	p__Proteobacteria	c__Gammaproteobacteria	o__Xanthomonadales	f__Sinobacteraceae	g__Hydrocarboniphaga
98	sq55	1.27292	0.727741	k__Bacteria	NA	NA	NA	NA	NA
99	sq44	1.4665	0.26341	k__Bacteria	NA	NA	NA	NA	NA
100	sq196	-0.282355	-0.710387	k__Bacteria	p__Proteobacteria	c__Alphaproteobacteria	o__Rhodobacterales	f__Rhodobacteraceae	NA
101	sq18394	-0.923445	-0.463484	k__Bacteria	NA	NA	NA	NA	NA
102	sq802	0.342084	1.99977	k__Bacteria	NA	NA	NA	NA	NA
103	sq54639	-1.6416	-0.250137	k__Bacteria	NA	NA	NA	NA	NA
104	sq368	-1.2201	1.78801	k__Bacteria	NA	NA	NA	NA	NA
105	sq18225	-1.12664	-0.396509	k__Bacteria	NA	NA	NA	NA	NA
106	sq156	-0.0205076	-0.836961	k__Bacteria	p__Proteobacteria	c__Betaproteobacteria	o__Nitrosomonadales	f__Nitrosomonadaceae	g__
107	sq344	0.249967	2.13273	k__Bacteria	NA	NA	NA	NA	NA
108	sq296	1.28588	1.841	k__Bacteria	NA	NA	NA	NA	NA
109	sq659	-0.0696361	2.23802	k__Bacteria	NA	NA	NA	NA	NA
110	sq431	-0.690615	-0.545086	k__Bacteria	p__Proteobacteria	c__Betaproteobacteria	o__Rhodocyclales	f__Rhodocyclaceae	g__Dechloromonas
111	sq5189	-1.08562	2.21619	k__Bacteria	NA	NA	NA	NA	NA
112	sq1769	-0.744349	2.5357	k__Bacteria	NA	NA	NA	NA	NA
113	sq1219	0.160341	-0.916753	k__Bacteria	NA	NA	NA	NA	NA
114	sq42290	-1.76499	-0.217969	k__Bacteria	p__Cyanobacteria	c__4C0d-2	o__MLE1-12	f__	g__
115	sq16816	-0.743362	-0.521353	k__Bacteria	NA	NA	NA	NA	NA
116	sq1117	0.812694	1.46174	k__Bacteria	NA	NA	NA	NA	NA
117	sq674	0.324562	1.29857	k__Bacteria	NA	NA	NA	NA	NA
118	sq743	1.02576	0.834227	k__Bacteria	NA	NA	NA	NA	NA
119	sq9609	-1.22788	-0.362263	k__Bacteria	NA	NA	NA	NA	NA
120	sq9281	0.426086	0.253848	k__Bacteria	NA	NA	NA	NA	NA
121	sq113	0.744783	1.85008	k__Bacteria	NA	NA	NA	NA	NA
122	sq13	1.04274	-1.39251	k__Bacteria	NA	NA	NA	NA	NA
123	sq4726	0.0763746	-0.880562	k__Bacteria	NA	NA	NA	NA	NA
124	sq4865	-0.192165	0.696682	k__Bacteria	NA	NA	NA	NA	NA
125	sq16389	-0.973824	-0.443387	k__Bacteria	p__Proteobacteria	NA	NA	NA	NA
126	sq3360	-1.24146	1.65567	k__Bacteria	NA	NA	NA	NA	NA
127	sq633	-0.798664	3.28281	k__Bacteria	NA	NA	NA	NA	NA
128	sq7561	-0.445739	-0.649601	k__Bacteria	NA	NA	NA	NA	NA
129	sq374	-0.567079	-0.589068	k__Bacteria	NA	NA	NA	NA	NA
130	sq63	0.6887	-1.19711	k__Bacteria	NA	NA	NA	NA	NA
131	sq53539	-1.21269	-0.370863	k__Bacteria	NA	NA	NA	NA	NA
132	sq7736	-0.899861	-0.472858	k__Bacteria	p__Proteobacteria	NA	NA	NA	NA
133	sq2182	-0.531253	-0.606619	k__Bacteria	NA	NA	NA	NA	NA
134	sq5	1.50222	-1.68115	k__Bacteria	p__Proteobacteria	c__Gammaproteobacteria	NA	NA	NA
135	sq171	-0.280647	-0.716404	k__Bacteria	NA	NA	NA	NA	NA
136	sq189	-0.557228	-0.603991	k__Bacteria	NA	NA	NA	NA	NA
137	sq157	-0.817972	-0.503346	k__Bacteria	p__Proteobacteria	c__Gammaproteobacteria	o__Methylococcales	f__Crenotrichaceae	g__Crenothrix
138	sq139	-0.412337	-0.656108	k__Bacteria	p__Proteobacteria	c__Betaproteobacteria	o__Burkholderiales	f__Comamonadaceae	g__Rhodoferax
139	sq11649	-0.726111	-0.532776	k__Bacteria	NA	NA	NA	NA	NA
140	sq49849	-0.952924	-0.446189	k__Bacteria	NA	NA	NA	NA	NA
141	sq178	0.222191	-0.951995	k__Bacteria	p__Bacteroidetes	c__Sphingobacteriia	o__Sphingobacteriales	f__Sphingobacteriaceae	g__Pedobacter
142	sq121	0.740112	-1.22815	k__Bacteria	p__Proteobacteria	c__Betaproteobacteria	o__Hydrogenophilales	f__Hydrogenophilaceae	g__Thiobacillus
143	sq49	1.24897	-1.5207	k__Bacteria	NA	NA	NA	NA	NA
144	sq96	0.618705	2.08832	k__Bacteria	NA	NA	NA	NA	NA
145	sq51	-0.587936	-0.583053	k__Bacteria	p__Proteobacteria	c__Betaproteobacteria	o__Burkholderiales	f__	g__
146	sq474	-0.872584	-0.474251	k__Bacteria	NA	NA	NA	NA	NA
147	sq7123	-0.734652	-0.537993	k__Bacteria	NA	NA	NA	NA	NA
148	sq10	1.62279	0.642309	k__Bacteria	NA	NA	NA	NA	NA
149	sq52	0.865643	0.0381686	k__Bacteria	NA	NA	NA	NA	NA
150	sq183	-0.45239	-0.646478	k__Bacteria	NA	NA	NA	NA	NA
151	sq66	0.580617	-1.12344	k__Bacteria	p__Proteobacteria	c__Betaproteobacteria	o__Burkholderiales	f__Comamonadaceae	g__Hydrogenophaga
152	sq6468	-0.738221	-0.530352	k__Bacteria	NA	NA	NA	NA	NA
153	sq14	1.61878	0.72872	k__Bacteria	NA	NA	NA	NA	NA
154	sq70	0.840089	-1.29364	k__Bacteria	p__Proteobacteria	NA	NA	NA	NA
155	sq48248	-1.55683	-0.267813	k__Bacteria	NA	NA	NA	NA	NA
156	sq9	1.53391	-1.70218	k__Bacteria	NA	NA	NA	NA	NA
157	sq76	0.959841	1.36039	k__Bacteria	NA	NA	NA	NA	NA
158	sq219	-0.421886	1.79199	k__Bacteria	NA	NA	NA	NA	NA
159	sq65	0.942162	-1.33239	k__Bacteria	NA	NA	NA	NA	NA
160	sq38165	-1.03026	-0.422318	k__Bacteria	NA	NA	NA	NA	NA
161	sq62	1.14495	-1.46444	k__Bacteria	NA	NA	NA	NA	NA
162	sq3	1.62974	-0.628307	k__Bacteria	NA	NA	NA	NA	NA
163	sq672	0.702637	1.62226	k__Bacteria	NA	NA	NA	NA	NA
164	sq17	1.24325	0.358764	k__Bacteria	NA	NA	NA	NA	NA
165	sq184	0.0537214	-0.870717	k__Bacteria	NA	NA	NA	NA	NA
166	sq24	1.16999	-1.47146	k__Bacteria	NA	NA	NA	NA	NA
167	sq2	1.77919	-0.223963	k__Bacteria	NA	NA	NA	NA	NA
168	sq130	-0.154994	-0.768721	k__Bacteria	NA	NA	NA	NA	NA
169	sq1409	-0.195662	0.887004	k__Bacteria	NA	NA	NA	NA	NA
170	sq43	0.815482	-1.26024	k__Bacteria	NA	NA	NA	NA	NA
171	sq427	0.638402	1.34417	k__Bacteria	NA	NA	NA	NA	NA
172	sq51759	-1.70592	-0.236338	k__Bacteria	p__Proteobacteria	NA	NA	NA	NA
173	sq123	0.317138	0.471323	k__Bacteria	NA	NA	NA	NA	NA
174	sq4455	-0.403912	0.963374	k__Bacteria	NA	NA	NA	NA	NA
175	sq8192	-1.16008	-0.378337	k__Bacteria	NA	NA	NA	NA	NA
176	sq27	1.2465	-1.52562	k__Bacteria	p__Proteobacteria	c__Gammaproteobacteria	o__Legionellales	f__Legionellaceae	g__
177	sq3655	-0.99132	2.21957	k__Bacteria	NA	NA	NA	NA	NA
178	sq81	0.726514	0.00738668	k__Bacteria	NA	NA	NA	NA	NA
179	sq97	0.224368	-0.961209	k__Bacteria	p__Proteobacteria	c__Gammaproteobacteria	o__Xanthomonadales	f__Xanthomonadaceae	g__Pseudoxanthomonas
180	sq114	1.10769	1.84081	k__Bacteria	NA	NA	NA	NA	NA
181	sq222	1.48183	1.9396	k__Bacteria	NA	NA	NA	NA	NA
182	sq9807	-1.28231	-0.346523	k__Bacteria	NA	NA	NA	NA	NA
183	sq1557	-0.593322	2.03679	k__Bacteria	NA	NA	NA	NA	NA
184	sq4790	0.0140815	1.35701	k__Bacteria	NA	NA	NA	NA	NA
185	sq1	1.67363	-0.816316	k__Bacteria	NA	NA	NA	NA	NA
186	sq28	1.20783	1.02593	k__Bacteria	NA	NA	NA	NA	NA
187	sq488	0.552227	2.39084	k__Bacteria	NA	NA	NA	NA	NA
188	sq249	0.122649	-0.902429	k__Bacteria	NA	NA	NA	NA	NA
189	sq1311	0.526142	-1.11307	k__Bacteria	NA	NA	NA	NA	NA
