## Supplementary material for "Invasive freshwater snails form novel microbial relationships": Table S2

### Sheet: alpha_perm_sup_table
Table S2. Combination alpha diversity comparisons. Combinations include all combinations of snails from three European sites compared to snails from all three New Zealand sites (T-tests; FDR-corrected p-values).
permutation	alpha_div_metric	pvalue	padjust(fdr)
NZ vs Brakel, Lake Geneva, Geraardsbergen	Shannon	2.91e-07	3.6e-07
NZ vs Brakel, Lake Geneva, Geraardsbergen	Observed	2.93e-25	1.54e-24
NZ vs Brakel, Lake Geneva, Geraardsbergen	PD Whole Tree	8.72e-31	2.16e-29
NZ vs Brakel, Lake Geneva, Geraardsbergen	Pielou	7.19e-20	1.32e-19
NZ vs Brakel, Lake Geneva, Geraardsbergen	Chao1	3.66e-23	1.06e-22
NZ vs Brakel, Lake Geneva, Melle	Shannon	2e-05	2.38e-05
NZ vs Brakel, Lake Geneva, Melle	Observed	4.93e-25	2.4e-24
NZ vs Brakel, Lake Geneva, Melle	PD Whole Tree	7.28e-29	1.12e-27
NZ vs Brakel, Lake Geneva, Melle	Pielou	1.33e-17	1.9e-17
NZ vs Brakel, Lake Geneva, Melle	Chao1	1.34e-22	3.54e-22
NZ vs Brakel, Lake Geneva, West Holme	Shannon	0.000374749	0.000424244
NZ vs Brakel, Lake Geneva, West Holme	Observed	1.04e-21	2.4e-21
NZ vs Brakel, Lake Geneva, West Holme	PD Whole Tree	1.46e-27	1.46e-26
NZ vs Brakel, Lake Geneva, West Holme	Pielou	2.95e-18	4.43e-18
NZ vs Brakel, Lake Geneva, West Holme	Chao1	8.38e-20	1.52e-19
NZ vs Brakel, Lake Geneva, Lake Mondsee	Shannon	8.93e-05	0.000103821
NZ vs Brakel, Lake Geneva, Lake Mondsee	Observed	7.13e-25	3.29e-24
NZ vs Brakel, Lake Geneva, Lake Mondsee	PD Whole Tree	7.65e-27	6.12e-26
NZ vs Brakel, Lake Geneva, Lake Mondsee	Pielou	1.32e-18	2.09e-18
NZ vs Brakel, Lake Geneva, Lake Mondsee	Chao1	4.18e-23	1.19e-22
NZ vs Brakel, Lake Geneva, Wrohe	Shannon	6.8e-07	8.36e-07
NZ vs Brakel, Lake Geneva, Wrohe	Observed	2.61e-19	4.47e-19
NZ vs Brakel, Lake Geneva, Wrohe	PD Whole Tree	6.92e-24	2.43e-23
NZ vs Brakel, Lake Geneva, Wrohe	Pielou	2.94e-15	3.85e-15
NZ vs Brakel, Lake Geneva, Wrohe	Chao1	1.84e-17	2.57e-17
NZ vs Brakel, Lake Geneva, Pulsen	Shannon	9.1e-09	1.13e-08
NZ vs Brakel, Lake Geneva, Pulsen	Observed	2.88e-25	1.53e-24
NZ vs Brakel, Lake Geneva, Pulsen	PD Whole Tree	6.32e-31	1.72e-29
NZ vs Brakel, Lake Geneva, Pulsen	Pielou	9.75e-21	2e-20
NZ vs Brakel, Lake Geneva, Pulsen	Chao1	7.59e-23	2.07e-22
NZ vs Brakel, Lake Geneva, Bovington	Shannon	2.94e-06	3.58e-06
NZ vs Brakel, Lake Geneva, Bovington	Observed	4.08e-26	2.69e-25
NZ vs Brakel, Lake Geneva, Bovington	PD Whole Tree	2.11e-33	2.11e-31
NZ vs Brakel, Lake Geneva, Bovington	Pielou	1.19e-19	2.13e-19
NZ vs Brakel, Lake Geneva, Bovington	Chao1	4.73e-24	1.75e-23
NZ vs Brakel, Lake Geneva, Oxford	Shannon	4.73e-06	5.72e-06
NZ vs Brakel, Lake Geneva, Oxford	Observed	1.71e-25	9.8e-25
NZ vs Brakel, Lake Geneva, Oxford	PD Whole Tree	4.28e-29	6.95e-28
NZ vs Brakel, Lake Geneva, Oxford	Pielou	1.49e-21	3.34e-21
NZ vs Brakel, Lake Geneva, Oxford	Chao1	2.75e-23	8.28e-23
NZ vs Brakel, Geraardsbergen, Melle	Shannon	3.21e-05	3.79e-05
NZ vs Brakel, Geraardsbergen, Melle	Observed	1.39e-23	4.49e-23
NZ vs Brakel, Geraardsbergen, Melle	PD Whole Tree	3.97e-26	2.64e-25
NZ vs Brakel, Geraardsbergen, Melle	Pielou	1.84e-17	2.57e-17
NZ vs Brakel, Geraardsbergen, Melle	Chao1	1.61e-21	3.58e-21
NZ vs Brakel, Geraardsbergen, West Holme	Shannon	0.000626203	0.000699669
NZ vs Brakel, Geraardsbergen, West Holme	Observed	3.34e-20	6.36e-20
NZ vs Brakel, Geraardsbergen, West Holme	PD Whole Tree	8.68e-25	3.89e-24
NZ vs Brakel, Geraardsbergen, West Holme	Pielou	2.88e-18	4.34e-18
NZ vs Brakel, Geraardsbergen, West Holme	Chao1	1.37e-18	2.16e-18
NZ vs Brakel, Geraardsbergen, Lake Mondsee	Shannon	0.000146633	0.000169845
NZ vs Brakel, Geraardsbergen, Lake Mondsee	Observed	1.76e-23	5.52e-23
NZ vs Brakel, Geraardsbergen, Lake Mondsee	PD Whole Tree	1.09e-24	4.79e-24
NZ vs Brakel, Geraardsbergen, Lake Mondsee	Pielou	2.06e-18	3.15e-18
NZ vs Brakel, Geraardsbergen, Lake Mondsee	Chao1	5.28e-22	1.26e-21
NZ vs Brakel, Geraardsbergen, Wrohe	Shannon	8.78e-07	1.07e-06
NZ vs Brakel, Geraardsbergen, Wrohe	Observed	5.14e-18	7.59e-18
NZ vs Brakel, Geraardsbergen, Wrohe	PD Whole Tree	1.43e-21	3.24e-21
NZ vs Brakel, Geraardsbergen, Wrohe	Pielou	3.31e-15	4.31e-15
NZ vs Brakel, Geraardsbergen, Wrohe	Chao1	1.48e-16	2.01e-16
NZ vs Brakel, Geraardsbergen, Pulsen	Shannon	1.06e-08	1.32e-08
NZ vs Brakel, Geraardsbergen, Pulsen	Observed	2.51e-24	9.66e-24
NZ vs Brakel, Geraardsbergen, Pulsen	PD Whole Tree	6.96e-29	1.1e-27
NZ vs Brakel, Geraardsbergen, Pulsen	Pielou	8.03e-21	1.66e-20
NZ vs Brakel, Geraardsbergen, Pulsen	Chao1	2.05e-22	5.18e-22
NZ vs Brakel, Geraardsbergen, Bovington	Shannon	4.36e-06	5.29e-06
NZ vs Brakel, Geraardsbergen, Bovington	Observed	1.18e-24	5.04e-24
NZ vs Brakel, Geraardsbergen, Bovington	PD Whole Tree	2.89e-30	6.42e-29
NZ vs Brakel, Geraardsbergen, Bovington	Pielou	1.1e-19	1.97e-19
NZ vs Brakel, Geraardsbergen, Bovington	Chao1	6.67e-23	1.83e-22
NZ vs Brakel, Geraardsbergen, Oxford	Shannon	6.82e-06	8.2e-06
NZ vs Brakel, Geraardsbergen, Oxford	Observed	6.22e-24	2.21e-23
NZ vs Brakel, Geraardsbergen, Oxford	PD Whole Tree	2.64e-26	1.88e-25
NZ vs Brakel, Geraardsbergen, Oxford	Pielou	7.05e-22	1.65e-21
NZ vs Brakel, Geraardsbergen, Oxford	Chao1	3.91e-22	9.53e-22
NZ vs Brakel, Melle, West Holme	Shannon	0.00791786	0.00837869
NZ vs Brakel, Melle, West Holme	Observed	6.87e-20	1.26e-19
NZ vs Brakel, Melle, West Holme	PD Whole Tree	2.81e-23	8.38e-23
NZ vs Brakel, Melle, West Holme	Pielou	2.04e-17	2.83e-17
NZ vs Brakel, Melle, West Holme	Chao1	4.74e-18	7.08e-18
NZ vs Brakel, Melle, Lake Mondsee	Shannon	0.00170349	0.00186513
NZ vs Brakel, Melle, Lake Mondsee	Observed	3.75e-23	1.08e-22
NZ vs Brakel, Melle, Lake Mondsee	PD Whole Tree	2.16e-23	6.62e-23
NZ vs Brakel, Melle, Lake Mondsee	Pielou	1.1e-17	1.59e-17
NZ vs Brakel, Melle, Lake Mondsee	Chao1	1.79e-21	3.97e-21
NZ vs Brakel, Melle, Wrohe	Shannon	0.00019537	0.000224995
NZ vs Brakel, Melle, Wrohe	Observed	9.76e-18	1.41e-17
NZ vs Brakel, Melle, Wrohe	PD Whole Tree	4.47e-19	7.48e-19
NZ vs Brakel, Melle, Wrohe	Pielou	9.79e-13	1.22e-12
NZ vs Brakel, Melle, Wrohe	Chao1	4.49e-16	5.99e-16
NZ vs Brakel, Melle, Pulsen	Shannon	2.62e-06	3.19e-06
NZ vs Brakel, Melle, Pulsen	Observed	4.94e-24	1.81e-23
NZ vs Brakel, Melle, Pulsen	PD Whole Tree	4.18e-26	2.73e-25
NZ vs Brakel, Melle, Pulsen	Pielou	1.8e-17	2.53e-17
NZ vs Brakel, Melle, Pulsen	Chao1	5.1e-22	1.22e-21
NZ vs Brakel, Melle, Bovington	Shannon	0.000201054	0.000230655
NZ vs Brakel, Melle, Bovington	Observed	1.85e-24	7.4e-24
NZ vs Brakel, Melle, Bovington	PD Whole Tree	4.8e-28	5.43e-27
NZ vs Brakel, Melle, Bovington	Pielou	7.66e-18	1.12e-17
NZ vs Brakel, Melle, Bovington	Chao1	2.25e-22	5.6e-22
NZ vs Brakel, Melle, Oxford	Shannon	0.000315385	0.000358392
NZ vs Brakel, Melle, Oxford	Observed	1e-23	3.34e-23
NZ vs Brakel, Melle, Oxford	PD Whole Tree	1.22e-24	5.19e-24
NZ vs Brakel, Melle, Oxford	Pielou	1.57e-19	2.77e-19
NZ vs Brakel, Melle, Oxford	Chao1	1.33e-21	3.03e-21
NZ vs Brakel, West Holme, Lake Mondsee	Shannon	0.0115543	0.0120988
NZ vs Brakel, West Holme, Lake Mondsee	Observed	1.79e-20	3.58e-20
NZ vs Brakel, West Holme, Lake Mondsee	PD Whole Tree	2.06e-22	5.18e-22
NZ vs Brakel, West Holme, Lake Mondsee	Pielou	1.51e-18	2.37e-18
NZ vs Brakel, West Holme, Lake Mondsee	Chao1	5.08e-19	8.38e-19
NZ vs Brakel, West Holme, Wrohe	Shannon	0.00444964	0.00475898
NZ vs Brakel, West Holme, Wrohe	Observed	2.53e-14	3.22e-14
NZ vs Brakel, West Holme, Wrohe	PD Whole Tree	1.12e-17	1.61e-17
NZ vs Brakel, West Holme, Wrohe	Pielou	1.49e-13	1.88e-13
NZ vs Brakel, West Holme, Wrohe	Chao1	3.69e-13	4.64e-13
NZ vs Brakel, West Holme, Pulsen	Shannon	8.88e-05	0.000103468
NZ vs Brakel, West Holme, Pulsen	Observed	5.46e-20	1.02e-19
NZ vs Brakel, West Holme, Pulsen	PD Whole Tree	1.46e-24	6.14e-24
NZ vs Brakel, West Holme, Pulsen	Pielou	3.29e-18	4.92e-18
NZ vs Brakel, West Holme, Pulsen	Chao1	1.8e-18	2.77e-18
NZ vs Brakel, West Holme, Bovington	Shannon	0.00282513	0.00305971
NZ vs Brakel, West Holme, Bovington	Observed	1.15e-20	2.33e-20
NZ vs Brakel, West Holme, Bovington	PD Whole Tree	1.26e-26	9.55e-26
NZ vs Brakel, West Holme, Bovington	Pielou	5.5e-19	8.99e-19
NZ vs Brakel, West Holme, Bovington	Chao1	4.47e-19	7.48e-19
NZ vs Brakel, West Holme, Oxford	Shannon	0.00434909	0.00465974
NZ vs Brakel, West Holme, Oxford	Observed	2.91e-20	5.61e-20
NZ vs Brakel, West Holme, Oxford	PD Whole Tree	1.83e-23	5.69e-23
NZ vs Brakel, West Holme, Oxford	Pielou	4.1e-21	8.73e-21
NZ vs Brakel, West Holme, Oxford	Chao1	1.57e-18	2.44e-18
NZ vs Brakel, Lake Mondsee, Wrohe	Shannon	0.000874305	0.00097145
NZ vs Brakel, Lake Mondsee, Wrohe	Observed	1.2e-17	1.71e-17
NZ vs Brakel, Lake Mondsee, Wrohe	PD Whole Tree	5.01e-18	7.43e-18
NZ vs Brakel, Lake Mondsee, Wrohe	Pielou	8.16e-14	1.03e-13
NZ vs Brakel, Lake Mondsee, Wrohe	Chao1	1.47e-16	2.01e-16
NZ vs Brakel, Lake Mondsee, Pulsen	Shannon	2.19e-05	2.61e-05
NZ vs Brakel, Lake Mondsee, Pulsen	Observed	1.88e-23	5.81e-23
NZ vs Brakel, Lake Mondsee, Pulsen	PD Whole Tree	2.05e-24	7.97e-24
NZ vs Brakel, Lake Mondsee, Pulsen	Pielou	3.18e-18	4.77e-18
NZ vs Brakel, Lake Mondsee, Pulsen	Chao1	4.49e-22	1.09e-21
NZ vs Brakel, Lake Mondsee, Bovington	Shannon	0.000624709	0.000699302
NZ vs Brakel, Lake Mondsee, Bovington	Observed	6.27e-24	2.21e-23
NZ vs Brakel, Lake Mondsee, Bovington	PD Whole Tree	1.54e-25	8.88e-25
NZ vs Brakel, Lake Mondsee, Bovington	Pielou	8.22e-19	1.32e-18
NZ vs Brakel, Lake Mondsee, Bovington	Chao1	1.6e-22	4.18e-22
NZ vs Brakel, Lake Mondsee, Oxford	Shannon	0.000982158	0.00108726
NZ vs Brakel, Lake Mondsee, Oxford	Observed	1.89e-23	5.81e-23
NZ vs Brakel, Lake Mondsee, Oxford	PD Whole Tree	1.65e-23	5.22e-23
NZ vs Brakel, Lake Mondsee, Oxford	Pielou	3.44e-20	6.53e-20
NZ vs Brakel, Lake Mondsee, Oxford	Chao1	6.01e-22	1.43e-21
NZ vs Brakel, Wrohe, Pulsen	Shannon	5.67e-09	7.07e-09
NZ vs Brakel, Wrohe, Pulsen	Observed	2.18e-19	3.78e-19
NZ vs Brakel, Wrohe, Pulsen	PD Whole Tree	1.31e-23	4.31e-23
NZ vs Brakel, Wrohe, Pulsen	Pielou	6.35e-17	8.73e-17
NZ vs Brakel, Wrohe, Pulsen	Chao1	4.95e-18	7.38e-18
NZ vs Brakel, Wrohe, Bovington	Shannon	1.77e-05	2.12e-05
NZ vs Brakel, Wrohe, Bovington	Observed	6.56e-19	1.06e-18
NZ vs Brakel, Wrohe, Bovington	PD Whole Tree	8.26e-24	2.83e-23
NZ vs Brakel, Wrohe, Bovington	Pielou	6.64e-15	8.63e-15
NZ vs Brakel, Wrohe, Bovington	Chao1	1.95e-17	2.72e-17
NZ vs Brakel, Wrohe, Oxford	Shannon	2.45e-05	2.89e-05
NZ vs Brakel, Wrohe, Oxford	Observed	5.19e-18	7.65e-18
NZ vs Brakel, Wrohe, Oxford	PD Whole Tree	3.16e-19	5.35e-19
NZ vs Brakel, Wrohe, Oxford	Pielou	2.31e-17	3.2e-17
NZ vs Brakel, Wrohe, Oxford	Chao1	1.26e-16	1.71e-16
NZ vs Brakel, Pulsen, Bovington	Shannon	2.06e-07	2.55e-07
NZ vs Brakel, Pulsen, Bovington	Observed	2.86e-25	1.53e-24
NZ vs Brakel, Pulsen, Bovington	PD Whole Tree	7.45e-31	1.94e-29
NZ vs Brakel, Pulsen, Bovington	Pielou	2.82e-20	5.49e-20
NZ vs Brakel, Pulsen, Bovington	Chao1	2.31e-23	7.02e-23
NZ vs Brakel, Pulsen, Oxford	Shannon	3.34e-07	4.13e-07
NZ vs Brakel, Pulsen, Oxford	Observed	4.26e-24	1.6e-23
NZ vs Brakel, Pulsen, Oxford	PD Whole Tree	3.02e-26	2.11e-25
NZ vs Brakel, Pulsen, Oxford	Pielou	6.32e-23	1.75e-22
NZ vs Brakel, Pulsen, Oxford	Chao1	1.69e-22	4.39e-22
NZ vs Brakel, Bovington, Oxford	Shannon	5.68e-05	6.66e-05
NZ vs Brakel, Bovington, Oxford	Observed	6.81e-25	3.17e-24
NZ vs Brakel, Bovington, Oxford	PD Whole Tree	2.64e-28	3.23e-27
NZ vs Brakel, Bovington, Oxford	Pielou	2.3e-22	5.7e-22
NZ vs Brakel, Bovington, Oxford	Chao1	3.96e-23	1.13e-22
NZ vs Lake Geneva, Geraardsbergen, Melle	Shannon	0.000197123	0.000226578
NZ vs Lake Geneva, Geraardsbergen, Melle	Observed	3.35e-28	3.87e-27
NZ vs Lake Geneva, Geraardsbergen, Melle	PD Whole Tree	5.74e-32	2.86e-30
NZ vs Lake Geneva, Geraardsbergen, Melle	Pielou	1.48e-18	2.33e-18
NZ vs Lake Geneva, Geraardsbergen, Melle	Chao1	9.95e-27	7.75e-26
NZ vs Lake Geneva, Geraardsbergen, West Holme	Shannon	0.00250046	0.00271298
NZ vs Lake Geneva, Geraardsbergen, West Holme	Observed	1.27e-25	7.52e-25
NZ vs Lake Geneva, Geraardsbergen, West Holme	PD Whole Tree	3.3e-31	1.1e-29
NZ vs Lake Geneva, Geraardsbergen, West Holme	Pielou	2.33e-19	4.02e-19
NZ vs Lake Geneva, Geraardsbergen, West Holme	Chao1	1.15e-24	5.02e-24
NZ vs Lake Geneva, Geraardsbergen, Lake Mondsee	Shannon	0.000592579	0.000664575
NZ vs Lake Geneva, Geraardsbergen, Lake Mondsee	Observed	2.58e-27	2.38e-26
NZ vs Lake Geneva, Geraardsbergen, Lake Mondsee	PD Whole Tree	9.41e-29	1.38e-27
NZ vs Lake Geneva, Geraardsbergen, Lake Mondsee	Pielou	1.46e-19	2.59e-19
NZ vs Lake Geneva, Geraardsbergen, Lake Mondsee	Chao1	3.02e-26	2.11e-25
NZ vs Lake Geneva, Geraardsbergen, Wrohe	Shannon	1.95e-05	2.33e-05
NZ vs Lake Geneva, Geraardsbergen, Wrohe	Observed	1.97e-22	5.02e-22
NZ vs Lake Geneva, Geraardsbergen, Wrohe	PD Whole Tree	2.5e-25	1.4e-24
NZ vs Lake Geneva, Geraardsbergen, Wrohe	Pielou	7.75e-16	1.02e-15
NZ vs Lake Geneva, Geraardsbergen, Wrohe	Chao1	7.63e-22	1.78e-21
NZ vs Lake Geneva, Geraardsbergen, Pulsen	Shannon	3.55e-07	4.37e-07
NZ vs Lake Geneva, Geraardsbergen, Pulsen	Observed	2.66e-25	1.47e-24
NZ vs Lake Geneva, Geraardsbergen, Pulsen	PD Whole Tree	9.01e-31	2.16e-29
NZ vs Lake Geneva, Geraardsbergen, Pulsen	Pielou	3.24e-21	7.01e-21
NZ vs Lake Geneva, Geraardsbergen, Pulsen	Chao1	3.75e-23	1.08e-22
NZ vs Lake Geneva, Geraardsbergen, Bovington	Shannon	4.05e-05	4.76e-05
NZ vs Lake Geneva, Geraardsbergen, Bovington	Observed	1.78e-29	3.16e-28
NZ vs Lake Geneva, Geraardsbergen, Bovington	PD Whole Tree	8.47e-37	1.31e-34
NZ vs Lake Geneva, Geraardsbergen, Bovington	Pielou	1.44e-20	2.9e-20
NZ vs Lake Geneva, Geraardsbergen, Bovington	Chao1	1.46e-29	2.74e-28
NZ vs Lake Geneva, Geraardsbergen, Oxford	Shannon	6.26e-05	7.32e-05
NZ vs Lake Geneva, Geraardsbergen, Oxford	Observed	1.21e-29	2.35e-28
NZ vs Lake Geneva, Geraardsbergen, Oxford	PD Whole Tree	2.25e-32	1.23e-30
NZ vs Lake Geneva, Geraardsbergen, Oxford	Pielou	1.51e-22	3.97e-22
NZ vs Lake Geneva, Geraardsbergen, Oxford	Chao1	2.14e-28	2.79e-27
NZ vs Lake Geneva, Melle, West Holme	Shannon	0.0219804	0.0226992
NZ vs Lake Geneva, Melle, West Holme	Observed	5.54e-26	3.46e-25
NZ vs Lake Geneva, Melle, West Holme	PD Whole Tree	6.98e-32	2.99e-30
NZ vs Lake Geneva, Melle, West Holme	Pielou	1.41e-18	2.22e-18
NZ vs Lake Geneva, Melle, West Holme	Chao1	6.04e-24	2.18e-23
NZ vs Lake Geneva, Melle, Lake Mondsee	Shannon	0.005007	0.00534555
NZ vs Lake Geneva, Melle, Lake Mondsee	Observed	2.49e-27	2.34e-26
NZ vs Lake Geneva, Melle, Lake Mondsee	PD Whole Tree	2.2e-28	2.81e-27
NZ vs Lake Geneva, Melle, Lake Mondsee	Pielou	7.15e-19	1.16e-18
NZ vs Lake Geneva, Melle, Lake Mondsee	Chao1	1.4e-25	8.23e-25
NZ vs Lake Geneva, Melle, Wrohe	Shannon	0.00115037	0.00126879
NZ vs Lake Geneva, Melle, Wrohe	Observed	6.47e-23	1.78e-22
NZ vs Lake Geneva, Melle, Wrohe	PD Whole Tree	8.55e-25	3.86e-24
NZ vs Lake Geneva, Melle, Wrohe	Pielou	7.57e-14	9.6e-14
NZ vs Lake Geneva, Melle, Wrohe	Chao1	4.09e-21	8.73e-21
NZ vs Lake Geneva, Melle, Pulsen	Shannon	2.49e-05	2.94e-05
NZ vs Lake Geneva, Melle, Pulsen	Observed	4.06e-25	2.01e-24
NZ vs Lake Geneva, Melle, Pulsen	PD Whole Tree	3.34e-29	5.56e-28
NZ vs Lake Geneva, Melle, Pulsen	Pielou	1.72e-18	2.66e-18
NZ vs Lake Geneva, Melle, Pulsen	Chao1	1.4e-22	3.67e-22
NZ vs Lake Geneva, Melle, Bovington	Shannon	0.000945694	0.00104883
NZ vs Lake Geneva, Melle, Bovington	Observed	6.35e-30	1.27e-28
NZ vs Lake Geneva, Melle, Bovington	PD Whole Tree	4.84e-37	1.31e-34
NZ vs Lake Geneva, Melle, Bovington	Pielou	5.82e-19	9.49e-19
NZ vs Lake Geneva, Melle, Bovington	Chao1	7.51e-29	1.13e-27
NZ vs Lake Geneva, Melle, Oxford	Shannon	0.00146085	0.00160533
NZ vs Lake Geneva, Melle, Oxford	Observed	3.18e-30	6.82e-29
NZ vs Lake Geneva, Melle, Oxford	PD Whole Tree	1.06e-32	9.13e-31
NZ vs Lake Geneva, Melle, Oxford	Pielou	1.44e-20	2.9e-20
NZ vs Lake Geneva, Melle, Oxford	Chao1	1.11e-27	1.15e-26
NZ vs Lake Geneva, West Holme, Lake Mondsee	Shannon	0.0275832	0.0282904
NZ vs Lake Geneva, West Holme, Lake Mondsee	Observed	2.69e-25	1.47e-24
NZ vs Lake Geneva, West Holme, Lake Mondsee	PD Whole Tree	8.76e-28	9.22e-27
NZ vs Lake Geneva, West Holme, Lake Mondsee	Pielou	9.82e-20	1.76e-19
NZ vs Lake Geneva, West Holme, Lake Mondsee	Chao1	9.03e-24	3.03e-23
NZ vs Lake Geneva, West Holme, Wrohe	Shannon	0.0156286	0.0162234
NZ vs Lake Geneva, West Holme, Wrohe	Observed	1.06e-20	2.16e-20
NZ vs Lake Geneva, West Holme, Wrohe	PD Whole Tree	3.95e-24	1.49e-23
NZ vs Lake Geneva, West Holme, Wrohe	Pielou	1.18e-14	1.52e-14
NZ vs Lake Geneva, West Holme, Wrohe	Chao1	1.41e-19	2.5e-19
NZ vs Lake Geneva, West Holme, Pulsen	Shannon	0.0004683	0.000527167
NZ vs Lake Geneva, West Holme, Pulsen	Observed	6.03e-22	1.43e-21
NZ vs Lake Geneva, West Holme, Pulsen	PD Whole Tree	4.95e-28	5.5e-27
NZ vs Lake Geneva, West Holme, Pulsen	Pielou	3.11e-19	5.27e-19
NZ vs Lake Geneva, West Holme, Pulsen	Chao1	7.91e-20	1.44e-19
NZ vs Lake Geneva, West Holme, Bovington	Shannon	0.00931432	0.00982177
NZ vs Lake Geneva, West Holme, Bovington	Observed	4.27e-27	3.56e-26
NZ vs Lake Geneva, West Holme, Bovington	PD Whole Tree	8.75e-37	1.31e-34
NZ vs Lake Geneva, West Holme, Bovington	Pielou	4.61e-20	8.7e-20
NZ vs Lake Geneva, West Holme, Bovington	Chao1	1.35e-26	1.01e-25
NZ vs Lake Geneva, West Holme, Oxford	Shannon	0.0141588	0.0148001
NZ vs Lake Geneva, West Holme, Oxford	Observed	7.03e-28	7.67e-27
NZ vs Lake Geneva, West Holme, Oxford	PD Whole Tree	1.84e-32	1.1e-30
NZ vs Lake Geneva, West Holme, Oxford	Pielou	4.98e-22	1.2e-21
NZ vs Lake Geneva, West Holme, Oxford	Chao1	1.25e-25	7.48e-25
NZ vs Lake Geneva, Lake Mondsee, Wrohe	Shannon	0.00320683	0.00346061
NZ vs Lake Geneva, Lake Mondsee, Wrohe	Observed	1.22e-21	2.78e-21
NZ vs Lake Geneva, Lake Mondsee, Wrohe	PD Whole Tree	1.16e-21	2.66e-21
NZ vs Lake Geneva, Lake Mondsee, Wrohe	Pielou	5.63e-15	7.32e-15
NZ vs Lake Geneva, Lake Mondsee, Wrohe	Chao1	2.01e-20	3.97e-20
NZ vs Lake Geneva, Lake Mondsee, Pulsen	Shannon	0.000113873	0.000132154
NZ vs Lake Geneva, Lake Mondsee, Pulsen	Observed	5.83e-25	2.77e-24
NZ vs Lake Geneva, Lake Mondsee, Pulsen	PD Whole Tree	5.19e-27	4.27e-26
NZ vs Lake Geneva, Lake Mondsee, Pulsen	Pielou	2.43e-19	4.17e-19
NZ vs Lake Geneva, Lake Mondsee, Pulsen	Chao1	4.27e-23	1.21e-22
NZ vs Lake Geneva, Lake Mondsee, Bovington	Shannon	0.00213096	0.00232468
NZ vs Lake Geneva, Lake Mondsee, Bovington	Observed	3.04e-28	3.64e-27
NZ vs Lake Geneva, Lake Mondsee, Bovington	PD Whole Tree	6.18e-31	1.72e-29
NZ vs Lake Geneva, Lake Mondsee, Bovington	Pielou	5.59e-20	1.04e-19
NZ vs Lake Geneva, Lake Mondsee, Bovington	Chao1	1.95e-27	1.85e-26
NZ vs Lake Geneva, Lake Mondsee, Oxford	Shannon	0.00327347	0.00352617
NZ vs Lake Geneva, Lake Mondsee, Oxford	Observed	2.14e-28	2.79e-27
NZ vs Lake Geneva, Lake Mondsee, Oxford	PD Whole Tree	1.21e-28	1.65e-27
NZ vs Lake Geneva, Lake Mondsee, Oxford	Pielou	2.5e-21	5.44e-21
NZ vs Lake Geneva, Lake Mondsee, Oxford	Chao1	1.13e-26	8.69e-26
NZ vs Lake Geneva, Wrohe, Pulsen	Shannon	7.48e-07	9.18e-07
NZ vs Lake Geneva, Wrohe, Pulsen	Observed	2.87e-19	4.88e-19
NZ vs Lake Geneva, Wrohe, Pulsen	PD Whole Tree	1.35e-23	4.42e-23
NZ vs Lake Geneva, Wrohe, Pulsen	Pielou	9.55e-17	1.31e-16
NZ vs Lake Geneva, Wrohe, Pulsen	Chao1	2.04e-17	2.83e-17
NZ vs Lake Geneva, Wrohe, Bovington	Shannon	0.000190001	0.000219232
NZ vs Lake Geneva, Wrohe, Bovington	Observed	1.54e-24	6.36e-24
NZ vs Lake Geneva, Wrohe, Bovington	PD Whole Tree	5.24e-31	1.57e-29
NZ vs Lake Geneva, Wrohe, Bovington	Pielou	9.57e-16	1.26e-15
NZ vs Lake Geneva, Wrohe, Bovington	Chao1	8.01e-25	3.64e-24
NZ vs Lake Geneva, Wrohe, Oxford	Shannon	0.0002663	0.000303764
NZ vs Lake Geneva, Wrohe, Oxford	Observed	3.12e-25	1.61e-24
NZ vs Lake Geneva, Wrohe, Oxford	PD Whole Tree	2.71e-25	1.47e-24
NZ vs Lake Geneva, Wrohe, Oxford	Pielou	8.05e-18	1.17e-17
NZ vs Lake Geneva, Wrohe, Oxford	Chao1	2.72e-23	8.25e-23
NZ vs Lake Geneva, Pulsen, Bovington	Shannon	3.59e-06	4.36e-06
NZ vs Lake Geneva, Pulsen, Bovington	Observed	3.36e-26	2.32e-25
NZ vs Lake Geneva, Pulsen, Bovington	PD Whole Tree	9.94e-34	1.19e-31
NZ vs Lake Geneva, Pulsen, Bovington	Pielou	6.32e-21	1.33e-20
NZ vs Lake Geneva, Pulsen, Bovington	Chao1	4.75e-24	1.75e-23
NZ vs Lake Geneva, Pulsen, Oxford	Shannon	5.66e-06	6.82e-06
NZ vs Lake Geneva, Pulsen, Oxford	Observed	1.06e-25	6.48e-25
NZ vs Lake Geneva, Pulsen, Oxford	PD Whole Tree	1.79e-29	3.16e-28
NZ vs Lake Geneva, Pulsen, Oxford	Pielou	3.36e-23	9.88e-23
NZ vs Lake Geneva, Pulsen, Oxford	Chao1	2.76e-23	8.28e-23
NZ vs Lake Geneva, Bovington, Oxford	Shannon	0.000368764	0.000418257
NZ vs Lake Geneva, Bovington, Oxford	Observed	8.63e-32	3.24e-30
NZ vs Lake Geneva, Bovington, Oxford	PD Whole Tree	1.04e-37	6.23e-35
NZ vs Lake Geneva, Bovington, Oxford	Pielou	4.66e-23	1.3e-22
NZ vs Lake Geneva, Bovington, Oxford	Chao1	3.73e-31	1.18e-29
NZ vs Geraardsbergen, Melle, West Holme	Shannon	0.0360044	0.0367392
NZ vs Geraardsbergen, Melle, West Holme	Observed	3.32e-23	9.82e-23
NZ vs Geraardsbergen, Melle, West Holme	PD Whole Tree	9.08e-27	7.17e-26
NZ vs Geraardsbergen, Melle, West Holme	Pielou	9.49e-19	1.51e-18
NZ vs Geraardsbergen, Melle, West Holme	Chao1	3.68e-21	7.91e-21
NZ vs Geraardsbergen, Melle, Lake Mondsee	Shannon	0.00805736	0.00851129
NZ vs Geraardsbergen, Melle, Lake Mondsee	Observed	3.33e-25	1.68e-24
NZ vs Geraardsbergen, Melle, Lake Mondsee	PD Whole Tree	2.99e-25	1.56e-24
NZ vs Geraardsbergen, Melle, Lake Mondsee	Pielou	8.98e-19	1.44e-18
NZ vs Geraardsbergen, Melle, Lake Mondsee	Chao1	1.52e-23	4.88e-23
NZ vs Geraardsbergen, Melle, Wrohe	Shannon	0.00196696	0.00214969
NZ vs Geraardsbergen, Melle, Wrohe	Observed	5.67e-20	1.05e-19
NZ vs Geraardsbergen, Melle, Wrohe	PD Whole Tree	2.1e-20	4.13e-20
NZ vs Geraardsbergen, Melle, Wrohe	Pielou	9.37e-14	1.18e-13
NZ vs Geraardsbergen, Melle, Wrohe	Chao1	2.64e-18	4e-18
NZ vs Geraardsbergen, Melle, Pulsen	Shannon	3.96e-05	4.66e-05
NZ vs Geraardsbergen, Melle, Pulsen	Observed	1.64e-23	5.19e-23
NZ vs Geraardsbergen, Melle, Pulsen	PD Whole Tree	3.91e-26	2.63e-25
NZ vs Geraardsbergen, Melle, Pulsen	Pielou	1.98e-18	3.04e-18
NZ vs Geraardsbergen, Melle, Pulsen	Chao1	1.87e-21	4.13e-21
NZ vs Geraardsbergen, Melle, Bovington	Shannon	0.00155572	0.00170646
NZ vs Geraardsbergen, Melle, Bovington	Observed	3.23e-27	2.9e-26
NZ vs Geraardsbergen, Melle, Bovington	PD Whole Tree	1.9e-31	6.71e-30
NZ vs Geraardsbergen, Melle, Bovington	Pielou	4.9e-19	8.12e-19
NZ vs Geraardsbergen, Melle, Bovington	Chao1	7.33e-26	4.54e-25
NZ vs Geraardsbergen, Melle, Oxford	Shannon	0.00237927	0.00258617
NZ vs Geraardsbergen, Melle, Oxford	Observed	2.83e-27	2.57e-26
NZ vs Geraardsbergen, Melle, Oxford	PD Whole Tree	8.27e-28	8.86e-27
NZ vs Geraardsbergen, Melle, Oxford	Pielou	6.93e-21	1.44e-20
NZ vs Geraardsbergen, Melle, Oxford	Chao1	7.81e-25	3.58e-24
NZ vs Geraardsbergen, West Holme, Lake Mondsee	Shannon	0.0432718	0.0440052
NZ vs Geraardsbergen, West Holme, Lake Mondsee	Observed	4.61e-23	1.29e-22
NZ vs Geraardsbergen, West Holme, Lake Mondsee	PD Whole Tree	1.62e-24	6.64e-24
NZ vs Geraardsbergen, West Holme, Lake Mondsee	Pielou	8.89e-20	1.61e-19
NZ vs Geraardsbergen, West Holme, Lake Mondsee	Chao1	1.54e-21	3.44e-21
NZ vs Geraardsbergen, West Holme, Wrohe	Shannon	0.0271832	0.0279279
NZ vs Geraardsbergen, West Holme, Wrohe	Observed	1.78e-17	2.5e-17
NZ vs Geraardsbergen, West Holme, Wrohe	PD Whole Tree	1.94e-19	3.4e-19
NZ vs Geraardsbergen, West Holme, Wrohe	Pielou	7.97e-15	1.03e-14
NZ vs Geraardsbergen, West Holme, Wrohe	Chao1	3.64e-16	4.87e-16
NZ vs Geraardsbergen, West Holme, Pulsen	Shannon	0.00077687	0.000866398
NZ vs Geraardsbergen, West Holme, Pulsen	Observed	2.72e-20	5.3e-20
NZ vs Geraardsbergen, West Holme, Pulsen	PD Whole Tree	6.76e-25	3.17e-24
NZ vs Geraardsbergen, West Holme, Pulsen	Pielou	2.29e-19	3.97e-19
NZ vs Geraardsbergen, West Holme, Pulsen	Chao1	1.43e-18	2.25e-18
NZ vs Geraardsbergen, West Holme, Bovington	Shannon	0.0154258	0.0160407
NZ vs Geraardsbergen, West Holme, Bovington	Observed	3.39e-24	1.29e-23
NZ vs Geraardsbergen, West Holme, Bovington	PD Whole Tree	1.08e-30	2.48e-29
NZ vs Geraardsbergen, West Holme, Bovington	Pielou	1.97e-20	3.9e-20
NZ vs Geraardsbergen, West Holme, Bovington	Chao1	3.56e-23	1.04e-22
NZ vs Geraardsbergen, West Holme, Oxford	Shannon	0.0233798	0.0240616
NZ vs Geraardsbergen, West Holme, Oxford	Observed	1.17e-24	5.03e-24
NZ vs Geraardsbergen, West Holme, Oxford	PD Whole Tree	3.66e-27	3.22e-26
NZ vs Geraardsbergen, West Holme, Oxford	Pielou	7.68e-23	2.08e-22
NZ vs Geraardsbergen, West Holme, Oxford	Chao1	2.24e-22	5.59e-22
NZ vs Geraardsbergen, Lake Mondsee, Wrohe	Shannon	0.00546524	0.00579354
NZ vs Geraardsbergen, Lake Mondsee, Wrohe	Observed	2.05e-19	3.58e-19
NZ vs Geraardsbergen, Lake Mondsee, Wrohe	PD Whole Tree	6.15e-19	1e-18
NZ vs Geraardsbergen, Lake Mondsee, Wrohe	Pielou	8.29e-15	1.07e-14
NZ vs Geraardsbergen, Lake Mondsee, Wrohe	Chao1	2.61e-18	3.96e-18
NZ vs Geraardsbergen, Lake Mondsee, Pulsen	Shannon	0.000186262	0.000215332
NZ vs Geraardsbergen, Lake Mondsee, Pulsen	Observed	1.83e-23	5.69e-23
NZ vs Geraardsbergen, Lake Mondsee, Pulsen	PD Whole Tree	1.12e-24	4.89e-24
NZ vs Geraardsbergen, Lake Mondsee, Pulsen	Pielou	3.42e-19	5.74e-19
NZ vs Geraardsbergen, Lake Mondsee, Pulsen	Chao1	5.84e-22	1.39e-21
NZ vs Geraardsbergen, Lake Mondsee, Bovington	Shannon	0.00345974	0.00372015
NZ vs Geraardsbergen, Lake Mondsee, Bovington	Observed	4.61e-26	2.91e-25
NZ vs Geraardsbergen, Lake Mondsee, Bovington	PD Whole Tree	1.72e-27	1.69e-26
NZ vs Geraardsbergen, Lake Mondsee, Bovington	Pielou	6.08e-20	1.12e-19
NZ vs Geraardsbergen, Lake Mondsee, Bovington	Chao1	3.94e-25	1.97e-24
NZ vs Geraardsbergen, Lake Mondsee, Oxford	Shannon	0.00529542	0.00564343
NZ vs Geraardsbergen, Lake Mondsee, Oxford	Observed	4.44e-26	2.87e-25
NZ vs Geraardsbergen, Lake Mondsee, Oxford	PD Whole Tree	1.89e-25	1.07e-24
NZ vs Geraardsbergen, Lake Mondsee, Oxford	Pielou	1.98e-21	4.34e-21
NZ vs Geraardsbergen, Lake Mondsee, Oxford	Chao1	1.96e-24	7.69e-24
NZ vs Geraardsbergen, Wrohe, Pulsen	Shannon	8.98e-07	1.1e-06
NZ vs Geraardsbergen, Wrohe, Pulsen	Observed	8.74e-18	1.27e-17
NZ vs Geraardsbergen, Wrohe, Pulsen	PD Whole Tree	6.45e-21	1.35e-20
NZ vs Geraardsbergen, Wrohe, Pulsen	Pielou	5.75e-17	7.93e-17
NZ vs Geraardsbergen, Wrohe, Pulsen	Chao1	1.88e-16	2.52e-16
NZ vs Geraardsbergen, Wrohe, Bovington	Shannon	0.000295514	0.000336448
NZ vs Geraardsbergen, Wrohe, Bovington	Observed	2.32e-21	5.06e-21
NZ vs Geraardsbergen, Wrohe, Bovington	PD Whole Tree	6.14e-25	2.9e-24
NZ vs Geraardsbergen, Wrohe, Bovington	Pielou	6.65e-16	8.81e-16
NZ vs Geraardsbergen, Wrohe, Bovington	Chao1	5.97e-21	1.27e-20
NZ vs Geraardsbergen, Wrohe, Oxford	Shannon	0.000384493	0.00043437
NZ vs Geraardsbergen, Wrohe, Oxford	Observed	1.44e-21	3.24e-21
NZ vs Geraardsbergen, Wrohe, Oxford	PD Whole Tree	1.06e-20	2.16e-20
NZ vs Geraardsbergen, Wrohe, Oxford	Pielou	1.56e-18	2.43e-18
NZ vs Geraardsbergen, Wrohe, Oxford	Chao1	9.23e-20	1.66e-19
NZ vs Geraardsbergen, Pulsen, Bovington	Shannon	5.21e-06	6.29e-06
NZ vs Geraardsbergen, Pulsen, Bovington	Observed	1.44e-24	6.09e-24
NZ vs Geraardsbergen, Pulsen, Bovington	PD Whole Tree	3.7e-30	7.65e-29
NZ vs Geraardsbergen, Pulsen, Bovington	Pielou	3.92e-21	8.4e-21
NZ vs Geraardsbergen, Pulsen, Bovington	Chao1	7.66e-23	2.08e-22
NZ vs Geraardsbergen, Pulsen, Oxford	Shannon	7.93e-06	9.52e-06
NZ vs Geraardsbergen, Pulsen, Oxford	Observed	5.75e-24	2.09e-23
NZ vs Geraardsbergen, Pulsen, Oxford	PD Whole Tree	2.44e-26	1.76e-25
NZ vs Geraardsbergen, Pulsen, Oxford	Pielou	7.62e-24	2.64e-23
NZ vs Geraardsbergen, Pulsen, Oxford	Chao1	4.43e-22	1.08e-21
NZ vs Geraardsbergen, Bovington, Oxford	Shannon	0.000572879	0.000643685
NZ vs Geraardsbergen, Bovington, Oxford	Observed	1.02e-28	1.46e-27
NZ vs Geraardsbergen, Bovington, Oxford	PD Whole Tree	6.21e-32	2.86e-30
NZ vs Geraardsbergen, Bovington, Oxford	Pielou	7.91e-24	2.73e-23
NZ vs Geraardsbergen, Bovington, Oxford	Chao1	1.29e-27	1.32e-26
NZ vs Melle, West Holme, Lake Mondsee	Shannon	0.167077	0.167636
NZ vs Melle, West Holme, Lake Mondsee	Observed	4.71e-23	1.31e-22
NZ vs Melle, West Holme, Lake Mondsee	PD Whole Tree	1.89e-24	7.52e-24
NZ vs Melle, West Holme, Lake Mondsee	Pielou	8.75e-20	1.59e-19
NZ vs Melle, West Holme, Lake Mondsee	Chao1	6.71e-21	1.4e-20
NZ vs Melle, West Holme, Wrohe	Shannon	0.207549	0.207549
NZ vs Melle, West Holme, Wrohe	Observed	7.09e-18	1.04e-17
NZ vs Melle, West Holme, Wrohe	PD Whole Tree	1.7e-19	2.98e-19
NZ vs Melle, West Holme, Wrohe	Pielou	1.74e-14	2.23e-14
NZ vs Melle, West Holme, Wrohe	Chao1	1.78e-15	2.34e-15
NZ vs Melle, West Holme, Pulsen	Shannon	0.00989577	0.0103984
NZ vs Melle, West Holme, Pulsen	Observed	5.1e-20	9.56e-20
NZ vs Melle, West Holme, Pulsen	PD Whole Tree	1.05e-23	3.47e-23
NZ vs Melle, West Holme, Pulsen	Pielou	2.54e-18	3.87e-18
NZ vs Melle, West Holme, Pulsen	Chao1	5.02e-18	7.43e-18
NZ vs Melle, West Holme, Bovington	Shannon	0.101101	0.102295
NZ vs Melle, West Holme, Bovington	Observed	1.52e-24	6.34e-24
NZ vs Melle, West Holme, Bovington	PD Whole Tree	8.35e-32	3.24e-30
NZ vs Melle, West Holme, Bovington	Pielou	4.39e-20	8.3e-20
NZ vs Melle, West Holme, Bovington	Chao1	1.84e-22	4.74e-22
NZ vs Melle, West Holme, Oxford	Shannon	0.149385	0.150387
NZ vs Melle, West Holme, Oxford	Observed	3.27e-25	1.67e-24
NZ vs Melle, West Holme, Oxford	PD Whole Tree	3.24e-28	3.81e-27
NZ vs Melle, West Holme, Oxford	Pielou	1.91e-22	4.88e-22
NZ vs Melle, West Holme, Oxford	Chao1	1.14e-21	2.61e-21
NZ vs Melle, Lake Mondsee, Wrohe	Shannon	0.0425399	0.0433344
NZ vs Melle, Lake Mondsee, Wrohe	Observed	2.4e-19	4.12e-19
NZ vs Melle, Lake Mondsee, Wrohe	PD Whole Tree	2.68e-18	4.05e-18
NZ vs Melle, Lake Mondsee, Wrohe	Pielou	2.17e-14	2.76e-14
NZ vs Melle, Lake Mondsee, Wrohe	Chao1	1.12e-17	1.61e-17
NZ vs Melle, Lake Mondsee, Pulsen	Shannon	0.00214682	0.00233773
NZ vs Melle, Lake Mondsee, Pulsen	Observed	3.68e-23	1.07e-22
NZ vs Melle, Lake Mondsee, Pulsen	PD Whole Tree	1.49e-23	4.81e-23
NZ vs Melle, Lake Mondsee, Pulsen	Pielou	2.4e-18	3.67e-18
NZ vs Melle, Lake Mondsee, Pulsen	Chao1	2e-21	4.39e-21
NZ vs Melle, Lake Mondsee, Bovington	Shannon	0.0231148	0.0238297
NZ vs Melle, Lake Mondsee, Bovington	Observed	4.61e-26	2.91e-25
NZ vs Melle, Lake Mondsee, Bovington	PD Whole Tree	3.7e-27	3.22e-26
NZ vs Melle, Lake Mondsee, Bovington	Pielou	1.62e-19	2.86e-19
NZ vs Melle, Lake Mondsee, Bovington	Chao1	1.8e-24	7.27e-24
NZ vs Melle, Lake Mondsee, Oxford	Shannon	0.0341961	0.0349535
NZ vs Melle, Lake Mondsee, Oxford	Observed	3.8e-26	2.59e-25
NZ vs Melle, Lake Mondsee, Oxford	PD Whole Tree	3.18e-25	1.63e-24
NZ vs Melle, Lake Mondsee, Oxford	Pielou	6.13e-21	1.3e-20
NZ vs Melle, Lake Mondsee, Oxford	Chao1	8.83e-24	2.98e-23
NZ vs Melle, Wrohe, Pulsen	Shannon	0.000231651	0.000265249
NZ vs Melle, Wrohe, Pulsen	Observed	1.58e-17	2.23e-17
NZ vs Melle, Wrohe, Pulsen	PD Whole Tree	7.57e-19	1.22e-18
NZ vs Melle, Wrohe, Pulsen	Pielou	1.22e-13	1.54e-13
NZ vs Melle, Wrohe, Pulsen	Chao1	5.82e-16	7.74e-16
NZ vs Melle, Wrohe, Bovington	Shannon	0.0103375	0.0108435
NZ vs Melle, Wrohe, Bovington	Observed	6.13e-22	1.44e-21
NZ vs Melle, Wrohe, Bovington	PD Whole Tree	1.93e-24	7.6e-24
NZ vs Melle, Wrohe, Bovington	Pielou	2.07e-14	2.65e-14
NZ vs Melle, Wrohe, Bovington	Chao1	2.93e-20	5.64e-20
NZ vs Melle, Wrohe, Oxford	Shannon	0.0153308	0.0159696
NZ vs Melle, Wrohe, Oxford	Observed	2.15e-22	5.39e-22
NZ vs Melle, Wrohe, Oxford	PD Whole Tree	1.96e-20	3.9e-20
NZ vs Melle, Wrohe, Oxford	Pielou	2.19e-16	2.94e-16
NZ vs Melle, Wrohe, Oxford	Chao1	4.59e-19	7.64e-19
NZ vs Melle, Pulsen, Bovington	Shannon	0.000248635	0.000284154
NZ vs Melle, Pulsen, Bovington	Observed	2.09e-24	8.09e-24
NZ vs Melle, Pulsen, Bovington	PD Whole Tree	2.26e-28	2.82e-27
NZ vs Melle, Pulsen, Bovington	Pielou	7.42e-19	1.2e-18
NZ vs Melle, Pulsen, Bovington	Chao1	2.64e-22	6.49e-22
NZ vs Melle, Pulsen, Oxford	Shannon	0.000385141	0.00043437
NZ vs Melle, Pulsen, Oxford	Observed	8.33e-24	2.84e-23
NZ vs Melle, Pulsen, Oxford	PD Whole Tree	5.4e-25	2.61e-24
NZ vs Melle, Pulsen, Oxford	Pielou	7.76e-21	1.61e-20
NZ vs Melle, Pulsen, Oxford	Chao1	1.54e-21	3.44e-21
NZ vs Melle, Bovington, Oxford	Shannon	0.00989197	0.0103984
NZ vs Melle, Bovington, Oxford	Observed	2.15e-29	3.68e-28
NZ vs Melle, Bovington, Oxford	PD Whole Tree	1.43e-32	1.01e-30
NZ vs Melle, Bovington, Oxford	Pielou	3.39e-22	8.31e-22
NZ vs Melle, Bovington, Oxford	Chao1	6.36e-27	5.16e-26
NZ vs West Holme, Lake Mondsee, Wrohe	Shannon	0.198332	0.198663
NZ vs West Holme, Lake Mondsee, Wrohe	Observed	1.56e-17	2.21e-17
NZ vs West Holme, Lake Mondsee, Wrohe	PD Whole Tree	1.27e-17	1.81e-17
NZ vs West Holme, Lake Mondsee, Wrohe	Pielou	1.82e-15	2.39e-15
NZ vs West Holme, Lake Mondsee, Wrohe	Chao1	6.5e-16	8.63e-16
NZ vs West Holme, Lake Mondsee, Pulsen	Shannon	0.0143891	0.0150147
NZ vs West Holme, Lake Mondsee, Pulsen	Observed	1.36e-20	2.74e-20
NZ vs West Holme, Lake Mondsee, Pulsen	PD Whole Tree	1.23e-22	3.27e-22
NZ vs West Holme, Lake Mondsee, Pulsen	Pielou	2.67e-19	4.56e-19
NZ vs West Holme, Lake Mondsee, Pulsen	Chao1	5.28e-19	8.65e-19
NZ vs West Holme, Lake Mondsee, Bovington	Shannon	0.104355	0.105409
NZ vs West Holme, Lake Mondsee, Bovington	Observed	8.5e-24	2.88e-23
NZ vs West Holme, Lake Mondsee, Bovington	PD Whole Tree	1.42e-26	1.05e-25
NZ vs West Holme, Lake Mondsee, Bovington	Pielou	7.76e-21	1.61e-20
NZ vs West Holme, Lake Mondsee, Bovington	Chao1	2.54e-22	6.27e-22
NZ vs West Holme, Lake Mondsee, Oxford	Shannon	0.148833	0.150084
NZ vs West Holme, Lake Mondsee, Oxford	Observed	3.71e-24	1.41e-23
NZ vs West Holme, Lake Mondsee, Oxford	PD Whole Tree	1.03e-24	4.57e-24
NZ vs West Holme, Lake Mondsee, Oxford	Pielou	1.31e-22	3.47e-22
NZ vs West Holme, Lake Mondsee, Oxford	Chao1	9.44e-22	2.19e-21
NZ vs West Holme, Wrohe, Pulsen	Shannon	0.00543187	0.00576836
NZ vs West Holme, Wrohe, Pulsen	Observed	2.43e-14	3.1e-14
NZ vs West Holme, Wrohe, Pulsen	PD Whole Tree	1.43e-17	2.03e-17
NZ vs West Holme, Wrohe, Pulsen	Pielou	1.2e-14	1.55e-14
NZ vs West Holme, Wrohe, Pulsen	Chao1	4.11e-13	5.14e-13
NZ vs West Holme, Wrohe, Bovington	Shannon	0.0994742	0.100818
NZ vs West Holme, Wrohe, Bovington	Observed	5.19e-19	8.53e-19
NZ vs West Holme, Wrohe, Bovington	PD Whole Tree	7.34e-24	2.56e-23
NZ vs West Holme, Wrohe, Bovington	Pielou	3.68e-16	4.92e-16
NZ vs West Holme, Wrohe, Bovington	Chao1	9.96e-18	1.44e-17
NZ vs West Holme, Wrohe, Oxford	Shannon	0.151766	0.152529
NZ vs West Holme, Wrohe, Oxford	Observed	2.4e-20	4.68e-20
NZ vs West Holme, Wrohe, Oxford	PD Whole Tree	5.88e-20	1.09e-19
NZ vs West Holme, Wrohe, Oxford	Pielou	2.08e-19	3.62e-19
NZ vs West Holme, Wrohe, Oxford	Chao1	7.21e-17	9.9e-17
NZ vs West Holme, Pulsen, Bovington	Shannon	0.00351275	0.00377039
NZ vs West Holme, Pulsen, Bovington	Observed	8.39e-21	1.72e-20
NZ vs West Holme, Pulsen, Bovington	PD Whole Tree	4.15e-27	3.51e-26
NZ vs West Holme, Pulsen, Bovington	Pielou	3.26e-20	6.24e-20
NZ vs West Holme, Pulsen, Bovington	Chao1	4.61e-19	7.66e-19
NZ vs West Holme, Pulsen, Oxford	Shannon	0.00537469	0.00571776
NZ vs West Holme, Pulsen, Oxford	Observed	1.64e-20	3.28e-20
NZ vs West Holme, Pulsen, Oxford	PD Whole Tree	6.17e-24	2.21e-23
NZ vs West Holme, Pulsen, Oxford	Pielou	8.36e-23	2.25e-22
NZ vs West Holme, Pulsen, Oxford	Chao1	1.61e-18	2.5e-18
NZ vs West Holme, Bovington, Oxford	Shannon	0.0755481	0.0766986
NZ vs West Holme, Bovington, Oxford	Observed	1.78e-26	1.31e-25
NZ vs West Holme, Bovington, Oxford	PD Whole Tree	1.52e-32	1.01e-30
NZ vs West Holme, Bovington, Oxford	Pielou	2.69e-25	1.47e-24
NZ vs West Holme, Bovington, Oxford	Chao1	4.39e-24	1.63e-23
NZ vs Lake Mondsee, Wrohe, Pulsen	Shannon	0.00110266	0.00121841
NZ vs Lake Mondsee, Wrohe, Pulsen	Observed	1.44e-17	2.04e-17
NZ vs Lake Mondsee, Wrohe, Pulsen	PD Whole Tree	6.67e-18	9.78e-18
NZ vs Lake Mondsee, Wrohe, Pulsen	Pielou	1.63e-14	2.1e-14
NZ vs Lake Mondsee, Wrohe, Pulsen	Chao1	1.73e-16	2.33e-16
NZ vs Lake Mondsee, Wrohe, Bovington	Shannon	0.0194756	0.0201472
NZ vs Lake Mondsee, Wrohe, Bovington	Observed	3.29e-20	6.29e-20
NZ vs Lake Mondsee, Wrohe, Bovington	PD Whole Tree	2.9e-20	5.61e-20
NZ vs Lake Mondsee, Wrohe, Bovington	Pielou	2.22e-15	2.91e-15
NZ vs Lake Mondsee, Wrohe, Bovington	Chao1	3.35e-19	5.65e-19
NZ vs Lake Mondsee, Wrohe, Oxford	Shannon	0.0295543	0.0302603
NZ vs Lake Mondsee, Wrohe, Oxford	Observed	2.14e-20	4.19e-20
NZ vs Lake Mondsee, Wrohe, Oxford	PD Whole Tree	1.77e-18	2.72e-18
NZ vs Lake Mondsee, Wrohe, Oxford	Pielou	7.73e-17	1.06e-16
NZ vs Lake Mondsee, Wrohe, Oxford	Chao1	1.57e-18	2.44e-18
NZ vs Lake Mondsee, Pulsen, Bovington	Shannon	0.000789408	0.000878747
NZ vs Lake Mondsee, Pulsen, Bovington	Observed	6.21e-24	2.21e-23
NZ vs Lake Mondsee, Pulsen, Bovington	PD Whole Tree	1.09e-25	6.61e-25
NZ vs Lake Mondsee, Pulsen, Bovington	Pielou	1.26e-19	2.25e-19
NZ vs Lake Mondsee, Pulsen, Bovington	Chao1	1.77e-22	4.58e-22
NZ vs Lake Mondsee, Pulsen, Oxford	Shannon	0.00123544	0.00136012
NZ vs Lake Mondsee, Pulsen, Oxford	Observed	1.54e-23	4.92e-23
NZ vs Lake Mondsee, Pulsen, Oxford	PD Whole Tree	1.09e-23	3.59e-23
NZ vs Lake Mondsee, Pulsen, Oxford	Pielou	3.63e-21	7.83e-21
NZ vs Lake Mondsee, Pulsen, Oxford	Chao1	6.6e-22	1.55e-21
NZ vs Lake Mondsee, Bovington, Oxford	Shannon	0.016748	0.0173555
NZ vs Lake Mondsee, Bovington, Oxford	Observed	4.03e-27	3.45e-26
NZ vs Lake Mondsee, Bovington, Oxford	PD Whole Tree	1.92e-27	1.85e-26
NZ vs Lake Mondsee, Bovington, Oxford	Pielou	2e-22	5.09e-22
NZ vs Lake Mondsee, Bovington, Oxford	Chao1	1.5e-25	8.72e-25
NZ vs Wrohe, Pulsen, Bovington	Shannon	1.9e-05	2.28e-05
NZ vs Wrohe, Pulsen, Bovington	Observed	1.19e-18	1.89e-18
NZ vs Wrohe, Pulsen, Bovington	PD Whole Tree	3.18e-23	9.45e-23
NZ vs Wrohe, Pulsen, Bovington	Pielou	1.65e-16	2.23e-16
NZ vs Wrohe, Pulsen, Bovington	Chao1	2.58e-17	3.57e-17
NZ vs Wrohe, Pulsen, Oxford	Shannon	2.42e-05	2.87e-05
NZ vs Wrohe, Pulsen, Oxford	Observed	6.21e-18	9.14e-18
NZ vs Wrohe, Pulsen, Oxford	PD Whole Tree	5.04e-19	8.33e-19
NZ vs Wrohe, Pulsen, Oxford	Pielou	5.01e-20	9.42e-20
NZ vs Wrohe, Pulsen, Oxford	Chao1	1.6e-16	2.17e-16
NZ vs Wrohe, Bovington, Oxford	Shannon	0.0030482	0.00329535
NZ vs Wrohe, Bovington, Oxford	Observed	1.78e-24	7.25e-24
NZ vs Wrohe, Bovington, Oxford	PD Whole Tree	4.24e-25	2.08e-24
NZ vs Wrohe, Bovington, Oxford	Pielou	6.1e-20	1.12e-19
NZ vs Wrohe, Bovington, Oxford	Chao1	1.16e-22	3.11e-22
NZ vs Pulsen, Bovington, Oxford	Shannon	6.69e-05	7.81e-05
NZ vs Pulsen, Bovington, Oxford	Observed	5.67e-25	2.72e-24
NZ vs Pulsen, Bovington, Oxford	PD Whole Tree	1.11e-28	1.55e-27
NZ vs Pulsen, Bovington, Oxford	Pielou	1.8e-24	7.27e-24
NZ vs Pulsen, Bovington, Oxford	Chao1	4.52e-23	1.27e-22
